# Epigenetic silencing of MAFG is a potential prognosis biomarker in lung adenocarcinomas

**DOI:** 10.64898/2026.05.26.724922

**Authors:** Alvaro Garcia-Guede, Carlos Rodríguez-Antolín, Ana Arauzo-Cabrera, Rocío Moreno-Velasco, Olga Pernía, Miranda Burdiel, Lucía Acero-Riaguas, Isabel Esteban-Rodríguez, Silvia Sacristán, Raúl Torres-Ruiz, Sandra Rodriguez-Perales, Ana Sastre-Perona, Victor M. González, Javier De Castro, Inmaculada Ibáñez de Cáceres, Olga Vera

## Abstract

Non-small cell lung cancer (NSCLC) remains one of the leading causes of cancer-related mortality, partly because it is often diagnosed at advanced stages and frequently develops resistance to platinum-based chemotherapy. We previously showed that MAFG becomes derepressed following miR-7 hypermethylation, promoting platinum resistance in NSCLC and ovarian cancer cell lines. Although MAFG is a well-established regulator of oxidative stress, recent evidence in melanoma and colorectal cancer suggests an additional role as a regulator of methylator phenotypes. However, how MAFG reshapes the lung cancer epigenome remains unknown. Here, we investigated the contribution of MAFG to DNA methylation remodeling by combining CRISPR/Cas9-mediated MAFG deletion with CpG-Methyl-Array profiling, followed by expression (qPCR) and methylation (qMSP) validation in tumor cell lines. Our translational approach integrated aptahistochemistry using MAFG-specific aptamers in 127 NSCLC patients, methylation analysis in 35 fresh-frozen tumors and 40 FFPE samples, and interrogation of TCGA methylation datasets. MAFG loss reduced promoter methylation of *LIF* and *MAFG* itself. Importantly, these effects were subtype-specific, with MAFG expression and methylation displaying distinct transcriptional programs in LUAD versus LUSC, and prognostic associations restricted to KRAS-mutated adenocarcinomas. In NSCL in silico and in house cohorts, lower MAFG methylation and higher MAFG protein levels were both associated with worse prognosis. In summary, our findings identify MAFG as a regulator of DNA methylation in NSCLC and support the use of MAFG DNA methylation, or protein levels as clinically relevant prognostic biomarkers, particularly in lung adenocarcinoma.
