## Supplementary Tables for "Epigenetic silencing of MAFG is a potential prognosis biomarker in lung adenocarcinomas"

### Sheet: Supplementary Table 1
Supplementary Table 1. Potential MAFG-regulated genes
Candidates	Methylome Analysis					Number of articles in Pubmed		Selection		Final selection
Name	Epithelial	Lung	H23R	A549	A2780R	"Cancer"	"Lung cancer"	SeqCap	Literaure search
LIF	1	1		1	1	1099	61	1	1	1
DUSP1	1	1				346	45		1	1
MAFG	1	1	1		1	43	8	1		1
ADRB1	1	1	1	1		40	3	1		1
MIR4456	1	1		1	1	2	1	1		1
PDPN					1	676	108
GPT	1			1	1	541	52
GLI2				1		563	49
MT1G		1		1		81	9
FGF5					1	71	9
DOK1				1		62	6
HOXD-AS1					1	36	5
LINC00963			1		1	29	5
OTX1	1					53	4
RBP4	1					116	3
GNMT				1		73	3
PTPRS	1					44	3
WNK2	1	1		1		31	3
NBAS				1		38	2
MGAT1	1	1		1		18	2
NKIRAS2		1		1		8	2
GRHL3	1	1	1			54	1
CIRBP					1	47	1
RFX2	1					15	1
WDR72		1	1			12	1
CPXM1				1		9	1
ICA1	1	1	1			9	1
ERICH1				1		2	1
COCH		1	1			48	0
COL16A1		1		1		17	0
HMX2	1	1		1		5	0
DSCAML1					1	4	0
TUBGCP3		1		1		4	0
CTIF	1	1		1		3	0
CHPF2	1	1	1			3	0
MIR5008			1			2	0
AL035088.1	1				1	0	0
RP11-108M9.5					1	0	0
RP11-315F22.1					1	0	0
TMLHE					1	0	0
AC072052.7			1	1		0	0
CEND1P1	1	1		1		0	0
CTD-2562J17.4	1	1		1		0	0
RP1-153P14.5		1		1		0	0
TCEB1P28		1		1		0	0
LINC01072	1			1		0	0
AC009404.2				1		0	0
CHEK2P2				1		0	0
RP1-161N10.1				1		0	0
RP1-290I10.2				1		0	0
LRRC37A12P	1	1	1			0	0
RP13-582O9.5		1	1			0	0
RP11-503G7.1			1			0	0
TRIM64C	1	1				0	0
RP11-163O19.1		1				0	0
KB-1183D5.16	1					0	0

### Sheet: Supplementary Table 2
#node	identifier	domain_summary_url	annotation	other_names_and_aliases
BPGM	9606.ENSP00000376840	Bisphosphoglycerate mutase; Plays a major role in regulating hemoglobin oxygen affinity by controlling the levels of its allosteric effector 2,3- bisphosphoglycerate (2,3-BPG). Also exhibits mutase (EC 5.4.2.11) activity.	https://smart.embl.de/smart/DDvec.cgi?smart=259:PGAM(5|195)+	1T8P,2,3-bisphosphoglycerate mutase,2,3-bisphosphoglycerate mutase, erythrocyte,2,3-bisphosphoglycerate synthase,2,3-diphosphoglycerate mutase,2A9J,2F90,2H4X,2H4Z,2H52,2HHJ,3.1.3.13,3NFY,5.4.2.11,5.4.2.4,669,A0A024R782,A4D1N9,AAA51840.1,AAH17050.1,AC009276,AEE61212.1,AK315439,BAG37827.1,BC017050,BPG-dependent PGAM,BPGM,BPGM-201,BPGM-202,BPGM-203,BPGM-204,Bisphosphoglycerate mutase,Bisphosphoglyce…
DUSP6	9606.ENSP00000279488	Dual specificity protein phosphatase 6; Inactivates MAP kinases. Has a specificity for the ERK family. Plays an important role in alleviating chronic postoperative pain. Necessary for the normal dephosphorylation of the long-lasting phosphorylated forms of spinal MAPK1/3 and MAP kinase p38 induced by peripheral surgery, which drives the resolution of acute postoperative allodynia (By similarity).…	https://smart.embl.de/smart/DDvec.cgi?smart=381:RHOD(20|145)+DSPc(206|346)+	1848,1HZM,1MKP,3.1.3.16,3.1.3.48,A0A024RBC1,AAH03143.1,AAH03562.1,AAH05047.1,AAH37236.1,AAP35541.1,AB013382,AB013601,AB013602,AC024909,BAA31968.1,BAA31969.1,BAA34369.1,BC003143,BC003562,BC005047,BC037236,BT006895,CAA63813.1,CAB017566,CCDS9033,CCDS9033.1,CCDS9034,CCDS9034.1,CH471054,CHEMBL1250381,DUS6_HUMAN,DUSP6,DUSP6-201,DUSP6-202,DUSP6-203,DUSP6-204,DUSP6-205,Dual specificity phosphatase 6,Dual…
ETV1	9606.ENSP00000405327	ETS translocation variant 1; Transcriptional activator that binds to DNA sequences containing the consensus pentanucleotide 5'-CGGA[AT]-3'; Belongs to the ETS family.	https://smart.embl.de/smart/DDvec.cgi?smart=477:Pfam_ETS_PEA3_N(1|333)+ETS(334|419)+	2115,4AVP,4BNC,5ILS,A4D118,AAA79844.1,AAC62435.1,AAD29877.1,AAD29878.1,AAH98403.1,AAI06763.1,AAI06764.1,AB209202,AC004857,AC004909,AF109621,AF109622,AF109623,AF109624,AF109625,AF109626,AF109627,AF109628,AF109629,AF109630,AF109631,AF109632,AK294755,AK299693,AK312863,AK316007,B2R768,B5MCT2,B7Z2I4,B7Z618,B7Z9P2,BAD92439.1,BAG35715.1,BAH11870.1,BAH13104.1,BAH14378.1,BC098403,BC106762,BC106763,C9J0B7,…
FBXO4	9606.ENSP00000281623	F-box only protein 4; Substrate recognition component of a SCF (SKP1-CUL1-F-box protein) E3 ubiquitin-protein ligase complex that mediates the ubiquitination and subsequent proteasomal degradation of target proteins. Promotes ubiquitination of CCND1 and its subsequent proteasomal degradation. Recognizes TERF1 and promotes its ubiquitination together with UBE2D1.	https://smart.embl.de/smart/DDvec.cgi?smart=387:FBOX(62|102)+	26272,3L2O,3L82,AAF03703.1,AAF04468.1,AAH48098.1,AC034222,AF129534,AF176703,BC048098,CAH18486.1,CCDS3938,CCDS3938.1,CCDS3939,CCDS3939.1,CCDS75238,CCDS75238.1,CR749719,D6RAJ6,D6RAU6,D6REP2,ENSG00000151876,ENSP00000281623,ENSP00000296812,ENSP00000312907,ENSP00000314251,ENSP00000371049,ENSP00000371053,ENSP00000421749,ENSP00000424750,ENSP00000424991,ENST00000281623,ENST00000281623.7,ENST00000296812,E…
FUCA1	9606.ENSP00000363603	Tissue alpha-L-fucosidase; Alpha-L-fucosidase is responsible for hydrolyzing the alpha- 1,6-linked fucose joined to the reducing-end N-acetylglucosamine of the carbohydrate moieties of glycoproteins; Belongs to the glycosyl hydrolase 29 family.	https://smart.embl.de/smart/DDvec.cgi?smart=466:Alpha_L_fucos(36|413)+	2517,3.2.1.51,AAA35519.1,AAA52481.1,AAA52482.1,AAH17338.1,AB074175,AK092914,AK314649,AL590728,Alpha-L-fucosidase,Alpha-L-fucosidase 1,Alpha-L-fucosidase I,Alpha-L-fucoside fucohydrolase 1,B2RBG3,BAC04002.1,BAE45738.1,BAG37210.1,BC017338,CAA25646.1,CCDS244,CCDS244.2,CHEMBL4176,EC 3.2.1.51,ENSG00000179163,ENSP00000312956,ENSP00000363599,ENSP00000363600,ENSP00000363603,ENST00000313149,ENST0000037447…
GNG11	9606.ENSP00000248564	Guanine nucleotide-binding protein G(I)/G(S)/G(O) subunit gamma-11; Guanine nucleotide-binding proteins (G proteins) are involved as a modulator or transducer in various transmembrane signaling systems. The beta and gamma chains are required for the GTPase activity, for replacement of GDP by GTP, and for G protein-effector interaction.	https://smart.embl.de/smart/DDvec.cgi?smart=73:GGL(12|73)+	2791,AAC50206.1,AAH09709.1,AAM12592.1,AAP35805.1,AAS02020.1,AC002076,AF493878,AK312037,BAG34974.1,BC009709,BT007141,CCDS5634,CCDS5634.1,CH236949,CH471091,EAL24138.1,EAW76804.1,ENSG00000127920,ENSP00000248564,ENST00000248564,ENST00000248564.5,G protein gamma-11 subunit,G protein subunit gamma 11,GBG11_HUMAN,GNG11,GNG11-201,GNGT11,HGNC:4403,HPA045255,NM_004126,NM_004126.3,NM_004126.4,NP_004117,NP_0…
GUCY1A1	9606.ENSP00000296518	Guanylate cyclase 1 soluble subunit alpha 1; Belongs to the adenylyl cyclase class-4/guanylyl cyclase family.	https://smart.embl.de/smart/DDvec.cgi?smart=690:Pfam_HNOB(72|235)+CYCc(445|636)+	2982,3UVJ,4.6.1.2,4NI2,6JT0,6JT1,6JT2,AAB94794.1,AAH12627.1,AAH28384.1,AC104083,AK309950,BC012627,BC028384,CAA47145.1,CAA75738.1,CAB010887,CCDS34085,CCDS34085.1,CCDS54812,CCDS54812.1,CH471056,CHEMBL3137281,D3DP19,D6RDW3,D6RF78,EAX04892.1,EAX04894.1,EAX04895.1,EAX04896.1,EAX04897.1,EC 4.6.1.2,ENSG00000164116,ENSP00000296518,ENSP00000321742,ENSP00000321815,ENSP00000350061,ENSP00000377418,ENSP000004…
IGFBP3	9606.ENSP00000370473	Insulin-like growth factor-binding protein 3; IGF-binding proteins prolong the half-life of the IGFs and have been shown to either inhibit or stimulate the growth promoting effects of the IGFs on cell culture. They alter the interaction of IGFs with their cell surface receptors. Also exhibits IGF-independent antiproliferative and apoptotic effects mediated by its receptor TMEM219/IGFBP-3R.	https://smart.embl.de/smart/DDvec.cgi?smart=297:SIGNAL(1|27)+IB(38|116)+TY(243|295)+	3486,A4D2F5,A6XND0,A6XND1,AAA52541.1,AAA52706.1,AAH00013.1,AAH18962.1,AAH64987.1,AAS07554.1,ABB96247.1,ABI63364.1,ABI63365.1,AC091524,AK125224,B3KWK7,BAG54169.1,BC000013,BC018962,BC064987,BP-53,C9JMX4,CAA46087.1,CAB010360,CCDS34632,CCDS34632.1,CCDS5505,CCDS5505.1,CH236958,CH471128,CHEMBL3997,D3DVM0,DQ301819,DQ884397,DQ884398,EAL23801.1,EAW61026.1,EAW61028.1,EAW61029.1,ENSG00000146674,ENSP00000275…
IRF8	9606.ENSP00000268638	Interferon regulatory factor 8; Plays a role as a transcriptional activator or repressor. Specifically binds to the upstream regulatory region of type I IFN and IFN-inducible MHC class I genes (the interferon consensus sequence (ICS)). Plays a negative regulatory role in cells of the immune system. Involved in CD8(+) dendritic cell differentiation by forming a complex with the BATF-JUNB heterodim…	https://smart.embl.de/smart/DDvec.cgi?smart=426:IRF(3|115)+IRF-3(202|382)+	3394,A0AV82,AAB63813.1,AAI26248.1,AC092723,BC126247,CAB013480,CCDS10956,CCDS10956.1,CCDS86547,CCDS86547.1,ENSG00000140968,ENSP00000268638,ENSP00000455048,ENSP00000455452,ENSP00000455760,ENSP00000455784,ENSP00000455816,ENSP00000456395,ENSP00000456992,ENSP00000458047,ENST00000268638,ENST00000268638.9,ENST00000562492,ENST00000562492.5,ENST00000563180,ENST00000563180.1,ENST00000564056,ENST00000564056…
LIF	9606.ENSP00000249075	Leukemia inhibitory factor; LIF has the capacity to induce terminal differentiation in leukemic cells. Its activities include the induction of hematopoietic differentiation in normal and myeloid leukemia cells, the induction of neuronal cell differentiation, and the stimulation of acute-phase protein synthesis in hepatocytes.	https://smart.embl.de/smart/DDvec.cgi?smart=202:SIGNAL(1|22)+LIF_OSM(34|191)+	1EMR,1PVH,2Q7N,3976,AAA51699.1,AAA53188.1,AAA59517.1,AAC05174.1,AAH69540.1,AAH93733.1,AAH93735.1,AC004264,AK315310,B2RCW7,B5MC23,BAG37714.1,BC069540,BC093733,BC093735,CAA32147.1,CAB025985,CCDS13872,CCDS13872.1,CCDS58799,CCDS58799.1,CDF,CH471095,CN409468,D factor,DIA,Differentiation-stimulating factor,EAW59863.1,ENSG00000128342,ENSP00000249075,ENSP00000384450,ENST00000249075,ENST00000249075.3,ENST…
MALL	9606.ENSP00000272462	MAL-like protein; Mal, T cell differentiation protein like; Belongs to the MAL family.	https://smart.embl.de/smart/DDvec.cgi?smart=153:Pfam_MARVEL(22|149)+	7851,AAA76738.1,AAH03179.1,AC013268,AK125647,B3KWR6,BAG54228.1,BC003179,BENE,C9IZ55,CCDS2085,CCDS2085.1,CH878608,EAW50639.1,ENSG00000144063,ENSP00000272462,ENSP00000394792,ENSP00000400518,ENST00000272462,ENST00000272462.2,ENST00000424988,ENST00000424988.1,ENST00000427178,ENST00000427178.1,F8WE57,HGNC:6818,HPA051410,MAL-like protein,MALL,MALL-201,MALL-202,MALL-203,MALL_HUMAN,Mal, T cell differenti…
MAP3K1	9606.ENSP00000382423	Mitogen-activated protein kinase kinase kinase 1; Component of a protein kinase signal transduction cascade. Activates the ERK and JNK kinase pathways by phosphorylation of MAP2K1 and MAP2K4. May phosphorylate the MAPK8/JNK1 kinase. Activates CHUK and IKBKB, the central protein kinases of the NF-kappa-B pathway.	https://smart.embl.de/smart/DDvec.cgi?smart=1512:RING(443|491)+S_TKc(1243|1508)+	2.7.11.25,4214,AAB05828.1,AAC97073.1,AC008937,AF042838,CAB004500,CCDS43318,CCDS43318.1,CHEMBL3956,EC 2.7.11.25,ENSG00000095015,ENSP00000264777,ENSP00000382423,ENST00000264777,ENST00000399503,ENST00000399503.3,ENST00000469188,ENST00000469188.1,HGNC:6848,HPA046509,M3K1_HUMAN,MAP3K1,MAP3K1-201,MAP3K1-202,MAPK/ERK kinase kinase 1,MAPKKK1,MEK kinase 1,MEKK,MEKK 1,MEKK1,MEKK_1,Mitogen-activated protein…
MPZL2	9606.ENSP00000278937	Myelin protein zero-like protein 2; Mediates homophilic cell-cell adhesion.	https://smart.embl.de/smart/DDvec.cgi?smart=215:SIGNAL(1|26)+IGv(42|125)+TRANS(153|175)+	10205,A0A024R3K1,A8K2R1,AAC39762.1,AAF87240.1,AAG23183.1,AAH17774.1,AAQ89420.1,AF030455,AF275945,AF304447,AK290326,AY359061,BAF83015.1,BC017774,CCDS8393,CCDS8393.1,CH471065,DFNB111,EAW67358.1,EAW67359.1,ENSG00000149573,ENSP00000278937,ENSP00000408362,ENST00000278937,ENST00000278937.6,ENST00000438295,ENST00000438295.2,ENST00000525647,ENST00000525647.1,ENST00000527282,ENST00000527282.1,ENST00000528…
PIGR	9606.ENSP00000348888	Polymeric immunoglobulin receptor; This receptor binds polymeric IgA and IgM at the basolateral surface of epithelial cells. The complex is then transported across the cell to be secreted at the apical surface. During this process a cleavage occurs that separates the extracellular (known as the secretory component) from the transmembrane segment.	https://smart.embl.de/smart/DDvec.cgi?smart=764:SIGNAL(1|18)+IG(25|128)+IG(137|238)+IG(242|347)+IG(356|458)+IG(467|561)+TRANS(639|661)+	1XED,2OCW,3CHN,3CM9,5284,5D4K,AAA36102.1,AAB20203.1,AAB23176.1,AAN65630.1,AF272149,CAB009454,CAH18339.1,CCDS1474,CCDS1474.1,CR749533,ENSG00000162896,ENSP00000294989,ENSP00000348888,ENST00000294989,ENST00000356495,ENST00000356495.4,ENST00000487208,ENST00000487208.1,ENST00000491503,ENST00000491503.1,HGNC:8968,HPA006154,HPA012012,Hepatocellular carcinoma-associated protein TB6,M24559,NM_002644,NM_00…
PLAT	9606.ENSP00000220809	Tissue-type plasminogen activator chain A; Converts the abundant, but inactive, zymogen plasminogen to plasmin by hydrolyzing a single Arg-Val bond in plasminogen. By controlling plasmin-mediated proteolysis, it plays an important role in tissue remodeling and degradation, in cell migration and many other physiopathological events. Plays a direct role in facilitating neuronal migration; Belongs t…	https://smart.embl.de/smart/DDvec.cgi?smart=562:SIGNAL(1|22)+FN1(41|83)+EGF(85|120)+KR(125|210)+KR(213|298)+Tryp_SPc(310|556)+	1A5H,1BDA,1PK2,1PML,1RTF,1TPG,1TPK,1TPM,1TPN,3.4.21.68,5327,5BRR,5ZLZ,A8K022,AAA36800.1,AAA60111.1,AAA61213.1,AAA98809.1,AAB59510.1,AAH02795.3,AAH07231.1,AAH13968.3,AAH18636.3,AAH95403.1,AAK11956.1,AAO34406.1,AAP34246.1,AAP35709.1,AC083973,AC103724,AF260825,AK289387,AK290575,AK297738,AK297937,AK313342,AY221101,AY291060,Alteplase,B2R8E8,B4DN26,B4DNJ1,BAA00881.1,BAF82076.1,BAF83264.1,BAG36145.1,BAG…
RBP4	9606.ENSP00000360522	Plasma retinol-binding protein(1-176); Retinol-binding protein that mediates retinol transport in blood plasma. Delivers retinol from the liver stores to the peripheral tissues (Probable). Transfers the bound all-trans retinol to STRA6, that then facilitates retinol transport across the cell membrane ; Belongs to the calycin superfamily. Lipocalin family.	https://smart.embl.de/smart/DDvec.cgi?smart=201:SIGNAL(1|18)+Pfam_Lipocalin(39|188)+	1BRP,1BRQ,1JYD,1JYJ,1QAB,1RBP,1RLB,2WQ9,2WQA,2WR6,3BSZ,3FMZ,4O9S,4PSQ,5950,5NTY,5NU2,5NU6,5NU7,5NU8,5NU9,5NUA,5NUB,AAC02945.1,AAC02946.1,AAF69622.1,AAH20633.1,AF025334,AF025335,AF119868,AL356214,BC020633,CAA24959.1,CAA26553.1,CAB004555,CAB46489.1,CCDS31249,CCDS31249.1,CCDS81488,CCDS81488.1,CH471066,CHEMBL3100,D3DR38,EAW50065.1,EAW50066.1,EAW50067.1,EAW50068.1,ENSG00000138207,ENSP00000260780,ENSP0…
SPON1	9606.ENSP00000460236	Spondin-1; Cell adhesion protein that promotes the attachment of spinal cord and sensory neuron cells and the outgrowth of neurites in vitro. May contribute to the growth and guidance of axons in both the spinal cord and the PNS (By similarity). Major factor for vascular smooth muscle cell.	https://smart.embl.de/smart/DDvec.cgi?smart=807:SIGNAL(1|28)+Pfam_Reeler(44|172)+Pfam_Spond_N(205|399)+TSP1(445|495)+TSP1(504|555)+TSP1(561|611)+TSP1(617|666)+TSP1(671|721)+TSP1(757|806)+	10418,2ZOT,2ZOU,3COO,3Q13,A8K6W5,AAH19825.1,AAI36514.1,AAI36564.1,AB018305,AB051390,AK074803,AK291780,BAA34482.2,BAB18461.1,BAC11217.1,BAF84469.1,BC019825,BC136513,BC136563,CCDS73262,CCDS73262.1,CH471064,EAW68488.1,EAW68489.1,ENSG00000262655,ENSP00000460236,ENST00000576479,ENST00000576479.3,ENST00000591785,ENST00000591785.1,F-spondin,HGNC:11252,HPA038584,HPA077546,KIAA0762,NM_006108,NM_006108.3,N…
SPRY2	9606.ENSP00000366306	Protein sprouty homolog 2; May function as an antagonist of fibroblast growth factor (FGF) pathways and may negatively modulate respiratory organogenesis. Belongs to the sprouty family.	https://smart.embl.de/smart/DDvec.cgi?smart=315:Pfam_Sprouty(183|301)+	10253,3BUM,3OB1,5HKY,5HKZ,5HL0,AAC04258.1,AAH15745.1,AF039843,AK313810,AL354668,AL713749,B2R9J9,BAG36546.1,BC015745,CAB037205,CAD28524.1,CCDS9463,CCDS9463.1,ENSG00000136158,ENSP00000258661,ENSP00000366306,ENSP00000366308,ENSP00000439027,ENSP00000440182,ENST00000258661,ENST00000377102,ENST00000377102.5,ENST00000377104,ENST00000377104.3,ENST00000540649,ENST00000541655,HGNC:11270,HPA042198,IGAN3,NM_…
TFPI	9606.ENSP00000233156	Tissue factor pathway inhibitor; Inhibits factor X (X(a)) directly and, in a Xa-dependent way, inhibits VIIa/tissue factor activity, presumably by forming a quaternary Xa/LACI/VIIa/TF complex. It possesses an antithrombotic action and also the ability to associate with lipoproteins in plasma.	https://smart.embl.de/smart/DDvec.cgi?smart=304:SIGNAL(1|28)+KU(52|105)+KU(123|176)+KU(215|268)+	1ADZ,1IRH,1TFX,4BQD,4DTG,5NMV,6BX8,7035,AAA52022.1,AAA59480.1,AAA59526.1,AAD01700.1,AAH15514.1,AAO89075.1,AAY14807.1,AC007319,AC098485,AF021834,AY263365,BC015514,C9J103,C9JKV3,C9JP39,C9JQ14,C9JT76,CAB020842,CCDS2294,CCDS2294.1,CCDS33349,CCDS33349.1,CH471058,CHEMBL3713062,EAX10921.1,EAX10922.1,ENSG00000003436,ENSP00000233156,ENSP00000318080,ENSP00000318201,ENSP00000342306,ENSP00000364031,ENSP00000…
TSPAN13	9606.ENSP00000262067	Tetraspanin-13; Tetraspanin 13.	https://smart.embl.de/smart/DDvec.cgi?smart=204:Pfam_Tetraspannin(9|193)+	27075,AAD17294.1,AAD43023.1,AAH33863.1,AAQ89354.1,AF100759,AF120265,AK316595,AY358995,BAG38182.1,BC033863,CAG46904.1,CCDS5363,CCDS5363.1,CH236948,CH471073,CR542107,EAL24284.1,EAW93680.1,EAW93681.1,ENSG00000106537,ENSP00000262067,ENSP00000320669,ENSP00000415174,ENST00000262067,ENST00000262067.4,ENST00000316557,ENST00000440020,ENST00000466195,ENST00000466195.1,HGNC:21643,HPA007426,NET-6,NET6,NM_014…
ZNF277	9606.ENSP00000354501	Zinc finger protein 277; May be involved in transcriptional regulation; Belongs to the ZNF277 family.	https://smart.embl.de/smart/DDvec.cgi?smart=450:ZnF_C2H2(58|83)+ZnF_C2H2(173|197)+ZnF_C2H2(224|248)+ZnF_C2H2(302|325)+ZnF_C2H2(355|381)+	11179,AAF85941.1,AAL55819.1,AAS07407.1,AAS07413.1,AC004111,AC004112,AC087539,AF209198,AF308819,C9J3B6,C9JH62,CCDS5755,CCDS5755.2,CH471070,E7EW13,EAW83457.1,EAW83461.1,ENSG00000198839,ENSP00000354501,ENSP00000355043,ENSP00000390359,ENSP00000402292,ENSP00000402846,ENSP00000410538,ENSP00000415735,ENST00000361822,ENST00000361822.7,ENST00000361946,ENST00000361946.8,ENST00000421043,ENST00000421043.5,EN…

### Sheet: Supplementary Table 3
Supplementary Table 2. Oligonucleotides used for the assessment of MAFG gene editing by genomic DNA PCR
Primer	Forward	Reverse	Amplicon (bp)	Tm (°C)	Cycles
F1‑R1	ACAGGATGGTTACTCCATCAGTG	TCAGGAAGGTCTGACGGGA	627	53	40
F1‑R2	ACAGGATGGTTACTCCATCAGTG	AACAGCCACAAAGAGGTGTCC	454	53	40
F2‑R2	AACGGACTAGAGAGAGTTGCGG	AACAGCCACAAAGAGGTGTCC	670	53	40

### Sheet: Supplementary Table 4
Supplementary Table 3. Primers and TaqMan probes used for DNA methylation analysis by qMSP
MAFG	Methylated (M)	Unmethylated (U)
TaqMan probe	CTAACGAATCACGCTAACT	CTAACAAATCACACTAACT
Forward primer (Fwd)	GTGGGGCGTTGTTGGTTGGC	GGTGTTGTTGGTTGGTGGGTTA
Reverse primer (Rvs)	CCGACACTACCCAAAACGCG	CCAACACTACCCAAAACACAACT
LIF	Methylated (M)	Unmethylated (U)
TaqMan probe	AACCGAAACCGACATAA	AACCAAAACCAACATAA
Forward primer (Fwd)	GTTTATGTTTAGTTTTATTTTATGATC	AGTGTTTATGTTTAGTTTTATTTTATG
Reverse primer (Rvs)	CAACAATAAACACCCCAAACG	AATCCCAACAATAAACACCCCAA

### Sheet: Supplementary Table 5
Supplementary Table 4. Primers used for gene expression analysis by qPCR
Gene	Forward	Reverse	Tm (°C)	Cycles
ADRB1	CGAGACCCTGTGTGTCATTG	AGCACTTGGGGTCGTTGTAG	64	40
LIF	GTTCCCCAACAACCTGGAC	GGGGTTGAGGATCTTCTGGT	64	40
DUSP1	TGCAGTACCCCACTCTACGAT	TGATACGCACTGCCCAGGTA	60	40
pMAFG	AGGAGATCGTCCAGCTGAAGCA	TCTGCTTCTCCAGCTCCTCCTT	60	40
GAPDH	GAGAGACCCTCACTGCTG	GATGGTACATGACAAGGTGC	60	40
